# Whole-genome sequencing of rare disease patients in a national healthcare system

**DOI:** 10.1101/507244

**Authors:** Willem H Ouwehand, on behalf of the NIHR BioResource and the 100,000 Genomes Project

**Author notes:** A full list of authors and their affiliations appears at the end of the manuscript and a list of collaborators and their affiliations appears at the end of the Supplementary Information.

## Abstract

Most patients with rare diseases do not receive a molecular diagnosis and the aetiological variants and mediating genes for more than half such disorders remain to be discovered. We implemented whole-genome sequencing (WGS) in a national healthcare system to streamline diagnosis and to discover unknown aetiological variants, in the coding and non-coding regions of the genome. In a pilot study for the 100,000 Genomes Project, we generated WGS data for 13,037 participants, of whom 9,802 had a rare disease, and provided a genetic diagnosis to 1,138 of the 7,065 patients with detailed phenotypic data. We identified 95 Mendelian associations between genes and rare diseases, of which 11 have been discovered since 2015 and at least 79 are confirmed aetiological. Using WGS of UK Biobank^1^, we showed that rare alleles can explain the presence of some individuals in the tails of a quantitative red blood cell (RBC) trait. Finally, we reported 4 novel non-coding variants which cause disease through the disruption of transcription of *ARPC1B*, *GATA1*, *LRBA* and *MPL*. Our study demonstrates a synergy by using WGS for diagnosis and aetiological discovery in routine healthcare.
