## Supplementary Table 1 for "Whole-genome sequencing of rare disease patients in a national healthcare system"

### Sheet: Enrolment by Hospital
Hospital ID	Hospital	Location	TotalSamples	Rare Disease Domains
				BPD	CSVD	EDS	HCM	ICP	IRD	LHON	MPMT	NDD	NPD	PAH	PID	PMG	SMD	SRNS	GEL
1	Cambridge University Hospitals NHS FT	Cambridge, England	1573	107	178	0	0	0	21	0	230	171	5	1	280	0	1	1	578
2	Great Ormond Street Hospital for Children NHS FT	London, England	1522	33	0	0	0	0	33	0	14	349	1	27	217	6	32	0	810
3	The Newcastle upon Tyne Hospitals NHS FT	Newcastle, England	1373	34	3	9	5	1	0	71	57	0	14	62	0	29	0	1	1087
4	Moorfields Eye Hospital NHS FT	London, England	1225	0	0	0	0	0	660	0	0	0	0	0	0	0	0	0	565
5	Guy's and St Thomas' NHS FT	London, England	875	30	0	0	2	46	8	0	3	43	0	0	0	7	7	148	581
6	Manchester University NHS FT	Manchester, England	761	2	0	0	0	0	0	0	49	0	0	0	0	6	0	7	697
7	Oxford University Hospitals NHS FT	Oxford, England	678	27	0	0	202	8	0	0	1	0	114	0	0	0	68	0	258
8	Imperial College Healthcare NHS Trust	London, England	520	95	3	1	0	99	0	0	4	0	0	267	44	0	0	7	0
9	Royal Free London NHS FT	London, England	313	97	0	0	0	0	0	0	0	0	0	30	167	19	0	0	0
10	Universitair Ziekenhuis Leuven	Leuven, Belgium	274	274	0	0	0	0	0	0	0	0	0	0	0	0	0	0	0
11	University College London Hospitals NHS FT	London, England	259	14	4	0	0	0	0	0	0	0	13	0	0	0	2	0	226
12	Barts Health NHS FT	London, England	236	78	0	0	0	0	0	0	1	0	0	0	157	0	0	0	0
13	Royal Papworth Hospital NHS FT	Papworth, England	227	0	0	0	0	0	0	0	0	0	0	143	51	0	0	0	33
14	University Hospitals Birmingham NHS FT	Birmingham, England	207	0	0	0	0	6	0	0	119	0	0	0	69	0	0	13	0
15	Sheffield Teaching Hospitals NHS FT	Sheffield, England	167	0	17	0	0	0	0	0	2	0	0	121	23	4	0	0	0
16	Hopital Bicetre	Le Kremlin Bicetre, France	145	0	0	0	0	0	0	0	0	0	0	145	0	0	0	0	0
17	Leeds Teaching Hospitals NHS Trust	Leeds, England	138	3	20	0	0	0	0	0	53	0	0	0	37	9	16	0	0
18	Royal Brompton and Harefield NHS FT	London, England	119	0	0	0	43	0	0	0	0	0	0	65	11	0	0	0	0
19	University Hospitals Bristol NHS FT	Bristol, England	115	68	0	0	0	0	0	0	1	0	0	0	0	0	0	46	0
20	Cardiff and Vale University Health Board	Cardiff, Wales	112	83	0	0	0	0	0	0	0	0	0	0	14	4	6	5	0
21	Glasgow Royal Infirmary, NHS Greater Glasgow and Clyde	Glasgow, Scotland	108	31	13	0	0	0	0	0	0	0	0	0	64	0	0	0	0
22	Emma Childrens Hospital, Academic Medical Center (AMC)	Amsterdam, The Netherlands	98	0	0	0	0	0	0	0	0	0	0	0	98	0	0	0	0
23	Golden Jubilee National Hospital	Glasgow, Scotland	88	0	2	0	0	0	0	0	0	0	0	82	0	0	4	0	0
24	University Hospital Giessen And Marburg	Giessen, Germany	86	0	0	0	0	0	0	0	0	0	0	86	0	0	0	0	0
25	Ege University Hospital	Izmir, Turkey	67	0	0	0	0	0	0	0	0	0	0	0	0	0	67	0	0
26	Birmingham Women's and Children's NHS FT	Birmingham, England	66	0	0	0	0	1	0	0	0	59	0	0	0	6	0	0	0
27	Salford Royal NHS FT	Salford, England	51	0	0	1	0	0	0	0	0	0	23	0	27	0	0	0	0
28	Women's and Children's Hospital	Adelaide, Australia	50	0	0	0	0	50	0	0	0	0	0	0	0	0	0	0	0
29	Fondazione IRCCS Policlinico San Matteo	Pavia, Italy	49	0	0	0	0	0	0	0	0	0	0	49	0	0	0	0	0
30	Vrije Universiteit Medical Centre	Amsterdam, The Netherlands	47	0	0	0	0	0	0	0	0	0	0	47	0	0	0	0	0
31	Royal Devon and Exeter NHS FT	Exeter, England	47	0	2	0	0	0	0	0	8	30	0	0	0	5	0	2	0
32	University Hospitals of North Midlands NHS Trust	Stoke-on-Trent, England	46	0	0	0	0	0	0	0	0	0	0	0	33	13	0	0	0
33	University Hospital Southampton NHS FT	Southampton, England	36	19	0	4	0	0	0	0	11	0	0	0	0	1	0	1	0
34	University Hospitals of Leicester NHS Trust	Leicester, England	36	0	0	0	0	0	0	0	23	0	0	0	8	5	0	0	0
35	Hull and East Yorkshire Hospitals NHS Trust	Hull, England	29	20	0	0	0	0	0	0	0	0	0	0	1	0	8	0	0
36	Nottingham University Hospitals NHS Trust	Nottingham, England	27	0	0	0	0	0	0	0	1	0	0	0	0	26	0	0	0
37	Royal United Hospitals Bath NHS FT	Bath, England	23	0	0	0	0	0	0	0	0	0	0	23	0	0	0	0	0
38	The Childrens Hospital Of Philadelphia	Philadelphia, USA	21	21	0	0	0	0	0	0	0	0	0	0	0	0	0	0	0
39	East Kent Hospitals University FT	Canterbury, England	20	20	0	0	0	0	0	0	0	0	0	0	0	0	0	0	0
40	Royal Hospital for Children NHS Greater Glasgow And Clyde	Glasgow, Scotland	20	5	0	0	0	0	0	0	0	0	0	0	0	13	2	0	0
41	Chelsea and Westminster Hospital NHS FT	London, England	19	0	0	0	0	13	0	0	0	0	6	0	0	0	0	0	0
42	King's College Hospital NHS FT	London, England	19	0	0	0	0	2	0	0	0	0	17	0	0	0	0	0	0
43	Sandwell and West Birmingham Hospitals NHS Trust	Birmingham, England	19	0	0	0	0	1	0	0	0	0	0	0	18	0	0	0	0
44	Universitätsmedizin Greifswald	Greifswald, Germany	19	19	0	0	0	0	0	0	0	0	0	0	0	0	0	0	0
45	NHS Frimley Health FT	Camberley, England	18	0	0	0	0	2	0	0	0	0	0	0	16	0	0	0	0
46	Salisbury NHS FT	Salisbury, England	18	16	0	2	0	0	0	0	0	0	0	0	0	0	0	0	0
47	Epsom & St Helier University Hospitals NHS Trust	London, England	17	0	0	0	0	2	0	0	0	0	0	0	14	0	0	1	0
48	Ramon Sarda Mothers and Childrens Hospital	Buenos Aires, Argentina	16	0	0	0	0	16	0	0	0	0	0	0	0	0	0	0	0
49	Royal Liverpool and Broadgreen University Hospitals NHS Trust	Liverpool, England	16	14	0	0	0	0	0	0	2	0	0	0	0	0	0	0	0
50	St George's University Hospitals NHS FT	London, England	16	0	4	0	0	6	0	0	5	0	0	0	0	0	0	1	0
51	Hampshire Hospitals NHS FT	Basingstoke, England	15	15	0	0	0	0	0	0	0	0	0	0	0	0	0	0	0
52	Azienda Ospedaliera di Perugia	Perugia, Italy	14	14	0	0	0	0	0	0	0	0	0	0	0	0	0	0	0
53	London North West University Healthcare NHS Trust	Harrow, England	14	0	0	0	0	0	3	0	3	8	0	0	0	0	0	0	0
54	East Suffolk and North Essex NHS FT	Colchester, England	12	0	0	0	0	0	0	0	0	0	0	0	0	1	0	11	0
55	Ryhov Hospital	Jonkoping, Sweden	12	0	0	0	0	0	0	0	0	0	0	0	0	0	12	0	0
56	Beth Israel Deaconess Medical Center	Boston, USA	11	11	0	0	0	0	0	0	0	0	0	0	0	0	0	0	0
57	Sahlgrenska University Hospital	Gothenburg, Sweden	10	0	0	0	0	10	0	0	0	0	0	0	0	0	0	0	0
58	Sheffield Children's Hospital NHS FT	Sheffield, England	10	4	0	0	0	0	0	0	0	0	0	0	0	0	6	0	0
59	Belfast Health and Social Care Trust	Belfast, Northern Ireland	8	0	0	0	0	0	0	0	1	0	0	0	7	0	0	0	0
60	North Bristol NHS Trust	Bristol, England	7	0	0	0	0	0	0	0	0	0	0	0	0	0	0	7	0
61	Utah Health Sciences Hospital	Salt Lake City, USA	6	6	0	0	0	0	0	0	0	0	0	0	0	0	0	0	0
62	Brighton and Sussex University Hospitals NHS Trust	Brighton, England	5	0	0	0	0	0	0	0	0	0	0	0	0	5	0	0	0
63	City Hospitals Sunderland NHS FT	Sunderland, England	5	0	0	0	0	0	0	0	0	0	0	0	0	5	0	0	0
64	Alder Hey Children's NHS FT	Liverpool, England	5	0	0	0	0	0	0	0	0	0	0	0	0	5	0	0	0
65	Colombo North Teaching Hospital and University of Kelaniya	Colombo, Sri Lanka	5	0	0	0	0	0	0	0	0	0	0	0	0	0	5	0	0
66	Clarke County Medical Oncology Clinic	Athens, Georgia, USA	5	0	0	0	0	0	0	0	0	0	0	0	0	0	5	0	0
67	Lancashire Teaching Hospital NHS FT	Lancashire, England	4	0	0	0	0	4	0	0	0	0	0	0	0	0	0	0	0
68	Maastricht University Medical Centre	Maastricht, The Netherlands	4	4	0	0	0	0	0	0	0	0	0	0	0	0	0	0	0
69	Gloucestershire Hospitals NHS FT	Gloucester, England	4	0	0	0	0	0	0	0	0	0	0	0	0	4	0	0	0
70	Hadassah Ein-kerem Medical Center	Jerusalem, Israel	3	3	0	0	0	0	0	0	0	0	0	0	0	0	0	0	0
71	University Hospitals Plymouth NHS Trust	Plymouth, England	3	0	0	0	0	0	0	0	0	0	0	0	3	0	0	0	0
72	University Hospitals Coventry and Warwickshire NHS Trust	Coventry, England	3	0	0	0	0	0	0	0	0	0	0	0	0	3	0	0	0
73	Queen Elizabeth University Hospital, NHS Greater Glasgow and Clyde	Glasgow, Scotland	3	0	0	0	0	0	0	0	0	0	0	0	0	3	0	0	0
74	East and North Hertfordshire NHS Trust	Stevenage, England	3	0	0	0	0	0	0	0	0	0	0	0	0	3	0	0	0
75	Department of Pediatric Hematology, University of Calgary	Calgary, Canada	3	0	0	0	0	0	0	0	0	0	0	0	0	0	3	0	0
76	Rigshospitalet	Copenhagen, Denmark	3	0	0	0	0	0	0	0	0	0	0	0	0	0	3	0	0
77	Beni Suef University Hospital	Beni Suef, Egypt	3	0	0	0	0	0	0	0	0	0	0	0	0	0	3	0	0
78	Oslo University Hospital	Oslo, Norway	3	0	0	0	0	0	0	0	0	0	0	0	0	0	3	0	0
79	Aberdeen Royal Infirmary NHS Grampian	Aberdeen, Scotland	2	2	0	0	0	0	0	0	0	0	0	0	0	0	0	0	0
80	Norfolk and Norwich University Hospitals NHS FT	Norwich, England	2	0	0	0	0	0	0	0	0	0	0	0	0	2	0	0	0
81	Schneider Children's Medical Center	Petach Tiqva, Israel	2	0	0	0	0	0	0	0	0	0	0	0	0	0	2	0	0
82	Red Cross Children's Hospital	Rondebosch, South Africa	2	0	0	0	0	0	0	0	0	0	0	0	0	0	2	0	0
83	Warrington and Halton Hospitals NHS FT	Warrington, England	1	0	0	0	0	1	0	0	0	0	0	0	0	0	0	0	0
	Total enrolment from Hospitals		12223	1169	246	17	252	268	725	71	588	660	193	1148	1359	184	257	251	4835
	UKBiobank		764
	Process Controls		50
	Total WGS (after QC)		13037

### Sheet: Domain metrics
Domain name	Domain acronym	Pre-screening	Phenotype available	WGS	Unrelated	Proband	%Female	%Affected	%Singletons	%European
Bleeding, Thrombotic and Platelet Disorders	BPD	partial	Y	1169	986	973	66.6382	96.4927	73.225	84.3456
Technical Controls	CNTRL	n/a	N	50	50	0	64	0	100	96
Cerebral Small Vessel Disease	CSVD	partial	Y	246	134	123	55.6911	58.9431	28.4553	93.9024
Ehler-Danlos and Ehler-Danlos-like Syndromes	EDS	partial	Y	17	15	15	88.2353	100	76.4706	94.1176
100,000 Genomes Project–Rare Diseases Pilot	GEL	n/a	N	4835	3058	2230	51.7684	54.3744	19.8966	84.9224
Hypertrophic Cardiomyopathy	HCM	full	Y	252	239	238	19.4444	100	90.4762	89.6825
Intrahepatic Cholestasis of Pregnancy	ICP	none	Y	268	267	267	100	100	100	71.6418
Inherited Retinal Disorders	IRD	partial	Y	725	717	721	46.069	100	99.1724	61.1034
Leber Hereditary Optic Neuropathy	LHON	full	Y	71	54	43	26.7606	64.7887	56.338	95.7746
Multiple Primary Malignant Tumours	MPMT	partial	Y	588	554	522	75	91.8367	89.966	94.0476
Neurological and Developmental Disorders	NDD	partial	Y	660	518	449	46.6667	71.6667	52.1212	64.697
Neuropathic Pain Disorders	NPD	partial	Y	193	185	184	45.0777	97.4093	92.228	72.5389
Pulmonary Arterial Hypertension	PAH	none	Y	1148	1123	1078	68.2056	94.6864	95.2091	84.3206
Primary Immune Disorders	PID	partial	Y	1359	1027	904	53.4216	72.9948	54.4518	79.3966
Primary Membranoproliferative Glomerulonephritis	PMG	none	Y	184	181	183	53.8043	100	98.913	89.6739
Stem cell and Myeloid Disorders	SMD	partial	Y	257	153	103	49.4163	49.8054	15.9533	51.3619
Steroid Resistant Nephrotic Syndrome	SRNS	partial	Y	251	234	229	46.2151	94.0239	87.6494	66.1355
UK Biobank – Extreme Red Cell Traits	UKB	n/a	N	764	764	762	45.6806	100	100	98.1675
	Total			13037	10259	9024	55.0127	75.186	55.4806	82.0434

### Sheet: NPD Criteria - Diagnostic cri
NPD	Diagnostic criteria	Associated phenotypes	Likely inheritance	Known gene, key references, OMIM #
Congenital insensitivity to pain (including Hereditary sensory and autonomic neuropathy type IV, V, VII)	Inability to perceive painful stimuli Other somatosensory modalities may be impaired but the predominant clinical presentation is loss of pain sensibility	Anosmia Autonomic dysfunction Anhydrosis Intellectual impairment	AD, AR	SCN9A(PMID:17167479,PMID:17470132,PMID:17597096,PMID:23596073,PMID:19304393) (243000), NGF(PMID:14976160) (608654), NTRK1(PMID:8696348) (256800), SCN11A(PMID:24036948) (615548), PRDM12(PMID:26005867) (616488), MPV17(PMID:185990) (256810), CLTCL1(PMID:26068709) (601273)
Hereditary sensory and autonomic neuropathy type I, II, III	Progressive neuropathies where the presenting or predominant feature is altered sensory function	Autonomic features and motor nerve involvement	AD, AR, X-linked	SPLTLC1(PMID:11242114) (162400), SPTLC2(PMID:20920666) (605713), WNK1(PMID:15060842) (201300), RAB7(PMID:12545426) (600882), IKBKAP(PMID:8102296) (223900), FAM134B(PMID:19838196) (613115), KIF1A(PMID:21820098) (614213), ATL1(PMID:21194679) (613708), ATL3(PMID:24459106) (615632), CCT5(PMID:16399879) (256840)
Erythromelalgia	Pain and erythema of the extremities which is exacerbated by warming and relieved by cooling. Initially episodic but may become persistent.	Onset by age 20	AD	SCN9A(PMID:14985375) (133020)
Familial episodic pain syndrome	Severe episodic pain usually localised to the trunk and limbs with no structural cause. Triggers include cold environment, exercise and fasting.	Onset usually in childhood Possible family history	AD	TRPA1(PMID:20547126) (615040) , SCN11A(PMID:24207120) (615552)
Small fibre neuropathy	Probable—symptoms in hands and feet consistent with small fibre dysfunction (pain and altered temperature sensibility), clinical signs of small fibre damage (reduced pin prick sensitivity and ability to discriminate warm/cool) and normal nerve conduction studies. Definite—symptoms in hands and feet, clinical signs of small fibre damage, normal nerve conduction studies, and altered intra-epidermal…	Autonomic features	AD	SCN9A(PMID:21698661) (133020), SCN10A(PMID:23115331) (615551), SCN11A(PMID:24776970)(615552)
Post traumatic neuropathy	Traumatic nerve injury with clinical evidence of nerve injury in the neuroanatomical distribution of neuropathic pain		N/A	N/A
Mixed neuropathic pain	Pain with a distinct neuroanatomically plausible distribution; however, no evidence of nerve injury found on clinical examination or specialised investigations		N/A	N/A

### Sheet: NPD Criteria - Outcome Measur
Outcome measure	Details of outcome measure
Clinical assessment	Detailed medical and drug histories documented that include: gender, age, ethnicity, medical history, family history of neuropathy, presence of other causes of neuropathy e.g. (hypothyroidism, HIV, alcohol misuse, vitamin B12 deficiency, and neurotoxic drug exposure). A comprehensive structured upper and lower limb neurological examination to detect clinical signs of a peripheral neuropathy(PMID:…
Douleur Neuropathique en 4 Questions (DN4)	DN4 is a screening tool for neuropathic pain(PMID:15733628). DN4 consists of 10 items grouped into four questions: seven items relating to the pain description (burning, painful cold, electric shocks) and to its associated abnormal sensations (tingling, pins and needles, numbness, itching) and the other three items relating to a brief bedside neurological examination in the painful area (touch hy…
Nerve conduction studies	Sural sensory and peroneal motor nerve conduction studies performed in one lower extremity. If both studies are normal, determined by reference values of individual laboratories, no further tests were performed. If either test was abnormal additional nerve conductions were performed that included: ipsilateral tibial motor nerve; contralateral sural sensory nerve, peroneal motor or tibial motor ne…
Skin biopsy for determination of intraepidermal nerve fibre density	Validated and sensitive diagnostic tool for the assessment of small fibre neuropathies. Punch biopsies of skin were taken 10cm proximal to lateral malleolus. Biopsy samples were taken in accordance with the consensus document produced by the European Federation of Neurological Societies/Peripheral Nerve Society Guideline on the utilisation of skin biopsy samples in the diagnosis of peripheral neu…
Thermal thresholds	Cold and warm detection thresholds were measured over the dorsum of the hands and feet, coinciding with the area of greatest neuropathic pain. Thermal thresholds that fell two-standard deviations below the mean for age and gender matched controls were considered abnormal.
