## Supplementary Table 3 for "Whole-genome sequencing of rare disease patients in a national healthcare system"

### Sheet: Phenotypic Tags
Phenotypic Tag Name	Domain	No. of cases	No. of controls
Bleeding disorder	BPD	768	9485
Connective tissue disease	BPD	50	10207
Hermansky Pudlack syndrome	BPD	6	10253
Low Factor IX	BPD	5	10254
Low Factor VII	BPD	5	10254
Low Factor XI	BPD	3	10256
Roifman syndrome	BPD	3	10256
Thrombocytopenia	BPD	203	10054
Intrahepatic cholestasis of pregnancy	ICP	268	9990
Colourblindness	IRD	14	10245
Leber congenital amaurosis	IRD	22	10237
Ocular cutaneous albinism	IRD	9	10250
Retinal dystrophy	IRD	722	9531
Rod cone dystrophy	IRD	298	9958
Usher syndrome	IRD	36	10223
Leber hereditary optic neuropathy	LHON	43	10214
Gastrointestinal stromal tumours	MPMT	16	10243
Paraganglioma	MPMT	13	10246
Behavioural abnormality	NDD	23	10234
Dystonia	NDD	59	10183
Hypermobility	NDD	8	10251
Hypertonia	NDD	34	10224
Neurodevelopmental disorder	NDD	466	9726
Seizures	NDD	182	10044
Pulmonary arterial hypertension	PAH	1101	9150
Pulmonary veno-occlusive disease	PAH	14	10245
Antibody deficiency	PID	708	9484
Combined immunodeficiency	PID	144	10084
Haemolytic anaemia	SMD	46	10187

### Sheet: BeviMed Associations Tags
Phenotypic Tag	Domain	Gene	PPA	Modal Model	Region	No. of Variants	Expected No. of Cases Explained	Expected No. of Explaining Variants	Status	Post-2015 PMID
Pulmonary arterial hypertension	PAH	BMPR2	1	high dominant	2:201106432-203432438	98	115.763	94.765	Pre-2015
Pulmonary veno−occlusive disease	PAH	EIF2AK4	1	moderate recessive	15:40226362-40327792	151	11.9983	16.3028	Pre-2015
Intrahepatic cholestasis of pregnancy	ICP	ABCB4	1	moderate dominant	7:87031042-87106815	98	33.8022	33.3706	Pre-2015
Retinal dystrophy	IRD	USH2A	1	moderate recessive	1:215796266-216596725	538	31.2561	48.8933	Pre-2015
Retinal dystrophy	IRD	ABCA4	1	moderate dominant	1:94403387-94586552	246	51.9994	44.7511	Pre-2015
Thrombocytopenia	BPD	ANKRD26	1	five_utr dominant	10:27280905-27389387	11	13.9389	8.9394	Pre-2015
Rod cone dystrophy	IRD	RP1	1	high dominant	8:55528637-55543349	26	13.8406	13.605	Pre-2015
Usher syndrome	IRD	MYO7A	1	moderate recessive	11:76839522-76926281	319	6.9817	11.9672	Pre-2015
Antibody deficiency	PID	NFKB1	1	high dominant	4:103370996-103538438	14	12.8994	12.8994	Post-2015	29477724
Thrombocytopenia	BPD	MYH9	1	moderate dominant	22:36677394-36784027	136	15.7689	12.7811	Pre-2015
Low Factor IX	BPD	F9	1	moderate recessive	X:108281619-138645535	14	3.9989	3.9989	Pre-2015
Thrombocytopenia	BPD	GP1BB	1	moderate dominant	22:18789965-19712243	28	9.5694	7.57	Pre-2015
Leber hereditary optic neuropathy	LHON	MT-ND1	1	moderate recessive	MT:3308-4195	56	5	1	Pre-2015
Pulmonary arterial hypertension	PAH	TBX4	1	high dominant	17:58159020-59562460	14	11.87	9.8711	Post-2015	27453251
Retinal dystrophy	IRD	CACNA1F	1	high recessive	X:5057773-49089800	24	8.915	8.915	Pre-2015
Thrombocytopenia	BPD	ACTN1	1	moderate dominant	14:69340903-69446135	64	10.1833	7.1844	Pre-2015
Thrombocytopenia	BPD	RUNX1	1	high dominant	21:35304577-37354066	13	7.9567	6.9567	Pre-2015
Retinal dystrophy	IRD	EYS	1	moderate recessive	6:64429907-66417040	299	12.1017	20.6256	Pre-2015
Leber congenital amaurosis	IRD	IQCB1	1	high recessive	3:121488627-121553907	19	2.9989	5.9978	Pre-2015
Roifman syndrome	BPD	RNU4ATAC	1	moderate recessive	2:122288457-122288583	93	2.9978	3.9956	Post-2015	26522830
Usher syndrome	IRD	GPR98	1	high recessive	5:89825175-90460016	33	2.9994	4.9989	Pre-2015
Rod cone dystrophy	IRD	RHO	1	moderate dominant	3:129247525-129253952	47	9.145	8.145	Pre-2015
Colourblindness	IRD	PDE6C	1	high dominant	10:95372555-95425677	7	2.9994	2.9994	Pre-2015
Retinal dystrophy	IRD	CDHR1	1	high recessive	10:85954412-85979079	12	4.9872	2.9872	Pre-2015
Haemolytic anaemia	SMD	SPTA1	1	high dominant	1:158515802-158656430	19	4.9733	5.2683	Pre-2015
Rod cone dystrophy	IRD	PDE6B	1	moderate recessive	4:619416-664495	133	5.8511	7.7461	Pre-2015
Rod cone dystrophy	IRD	CLN3	0.9999	moderate recessive	16:28484087-28506829	56	4.9594	3.9594	Pre-2015
Rod cone dystrophy	IRD	RPGR	0.9999	high dominant	X:5057773-38186814	13	5.9217	5.9217	Pre-2015
Hypermobility	NDD	VPS13B	0.9993	high recessive	8:99970062-100889751	44	1.9989	3.9978	Pre-2015
Ocular cutaneous albinism	IRD	OCA2	0.9988	moderate recessive	15:28000036-28344410	110	2.9722	5.9444	Pre-2015
Hermansky Pudlack syndrome	BPD	HPS1	0.9988	moderate recessive	10:100175980-100206674	91	1.9989	1.9989	Pre-2015
Retinal dystrophy	IRD	COL18A1	0.9982	high recessive	21:46843122-46933622	33	3.9778	5.9583	Pre-2015
Retinal dystrophy	IRD	PROM1	0.9979	high recessive	4:15969891-16085856	20	4.8033	6.7722	Pre-2015
Leber congenital amaurosis	IRD	LCA5	0.9979	high recessive	6:80194766-80247151	14	1.9983	1.9983	Pre-2015
Ocular cutaneous albinism	IRD	TYR	0.9944	moderate recessive	11:79948259-89028901	73	1.9939	3.3756	Pre-2015
Low Factor XI	BPD	F11	0.9937	moderate dominant	4:187031224-187210713	56	2.9817	2.9817	Pre-2015
Retinal dystrophy	IRD	PRPF31	0.9937	high dominant	19:54546913-54634843	7	3.9372	3.9372	Pre-2015
Colourblindness	IRD	CNGB3	0.9923	moderate recessive	8:87566207-87755900	94	1.9967	1.9967	Pre-2015
Retinal dystrophy	IRD	CNGB1	0.9914	high recessive	16:57916137-58004995	18	2.9872	3.9789	Pre-2015
Thrombocytopenia	BPD	GATA1	0.9892	moderate recessive	X:5057773-48652611	30	3.8717	3.8717	Pre-2015
Leber congenital amaurosis	IRD	GUCY2D	0.9892	moderate recessive	17:7413199-7919874	98	1.9933	2.9872	Pre-2015
Thrombocytopenia	BPD	GP9	0.9882	moderate recessive	3:128776912-128781235	16	2.9661	1.9661	Pre-2015
Retinal dystrophy	IRD	KLHL7	0.9824	moderate dominant	7:23145382-23217375	25	4.7872	3.7889	Pre-2015
Leber congenital amaurosis	IRD	NMNAT1	0.9816	moderate dominant	1:10003488-10045386	30	2.9733	3.0033	Pre-2015
Retinal dystrophy	IRD	RDH12	0.9806	moderate recessive	14:68176323-68201154	52	4.6589	6.8283	Pre-2015
Retinal dystrophy	IRD	FAM161A	0.973	high recessive	2:61879381-62081271	10	2.9672	2.9672	Pre-2015
Thrombocytopenia	BPD	GP1BA	0.972	moderate dominant	17:4835640-4838243	43	5.3156	4.3183	Pre-2015
Retinal dystrophy	IRD	IMPG2	0.9681	high recessive	3:100941403-101039363	19	2.9828	2.9672	Pre-2015
Retinal dystrophy	IRD	JAZF1	0.968	high dominant	7:27870225-28111248	3	2.98	2.98	Unconfirmed
Pulmonary arterial hypertension	PAH	ATP13A3	0.9589	high dominant	3:194123406-194219060	12	6.6683	6.6683	Post-2015	29650961
Bleeding disorder	BPD	VWF	0.9524	high dominant	12:6058296-6233799	24	8.2489	7.2539	Pre-2015
Hypertonia	NDD	SPAST	0.9487	high dominant	2:32283847-32382702	5	1.9983	1.9983	Pre-2015
Thrombocytopenia	BPD	CYCS	0.9453	moderate dominant	7:25159791-25164942	8	2.9583	1.9583	Pre-2015
Neurodevelopmental disorder	NDD	GNAO1	0.9421	moderate dominant	16:56225303-56391324	21	5.4867	4.4917	Post-2015	27068059
Connective tissue disease	BPD	COL3A1	0.9349	high dominant	2:189839091-189877457	5	1.9944	1.9944	Post-2015	28742248
Seizures	NDD	PXN	0.9269	high dominant	12:120648276-120703573	4	2.9617	2.9617	Unconfirmed
Antibody deficiency	PID	PIK3R1	0.9184	high dominant	5:67511563-67597642	7	3.9311	3.9311	Pre-2015
Dystonia	NDD	KMT2B	0.9173	high dominant	19:35553425-36229752	14	2.9911	2.9911	Post-2015	27839873
Intrahepatic cholestasis of pregnancy	ICP	LYPD8	0.9146	moderate dominant	1:248746644-248903143	6	2.9261	1.9278	Unconfirmed
Pulmonary arterial hypertension	PAH	TFAP2E	0.9138	high dominant	1:36038998-36060918	5	4.7961	4.7961	Unconfirmed
Haemolytic anaemia	SMD	GPI	0.9125	moderate recessive	19:34848999-34892881	53	1.9878	1.9878	Pre-2015
Paraganglioma	MPMT	SDHB	0.9108	moderate dominant	1:17345266-17380562	32	2.9311	2.9311	Pre-2015
Dystonia	NDD	ICAM2	0.9003	high dominant	17:62079975-62097918	4	1.9961	1.9961	Unconfirmed
Rod cone dystrophy	IRD	PDE6A	0.8982	high recessive	5:149237614-149324235	13	2	1	Post-2015	26321862
Gastrointestinal stromal tumours	MPMT	NF1	0.8885	high dominant	17:29452144-29706009	24	2.9878	2.9878	Pre-2015
Seizures	NDD	OR2T7	0.8873	moderate dominant	1:248047228-248605390	15	3.7939	3.7939	Unconfirmed
Neurodevelopmental disorder	NDD	TMEM180	0.8824	high dominant	10:104221161-104236468	7	3.9133	3.9133	Unconfirmed
Rod cone dystrophy	IRD	CTSD	0.8797	moderate dominant	11:1774010-1785220	37	4.6039	4.6889	Pre-2015
Seizures	NDD	SCN1A	0.8762	high dominant	2:166845733-166930100	6	2.9633	2.9633	Pre-2015
Haemolytic anaemia	SMD	HBB	0.8758	moderate dominant	11:5215682-5248301	16	3.7733	3.7733	Pre-2015
Seizures	NDD	KCNQ2	0.8712	moderate dominant	20:62037800-62103689	58	6.2928	6.2928	Pre-2015
Neurodevelopmental disorder	NDD	STXBP1	0.8664	high dominant	9:130374564-130454924	6	2.9644	2.9644	Pre-2015
Rod cone dystrophy	IRD	CNGA1	0.8662	high recessive	4:47931964-48018682	16	1.9939	1.9939	Pre-2015
Rod cone dystrophy	IRD	DEGS2	0.8629	high dominant	14:100613109-100626497	3	1.9906	1.9906	Unconfirmed
Hypertonia	NDD	HINT2	0.8513	moderate dominant	9:35813076-35814969	16	2	1	Unconfirmed
Pulmonary arterial hypertension	PAH	GDF2	0.8507	moderate dominant	10:47536359-48416739	32	12.2833	9.5817	Post-2015	29650961
Ocular cutaneous albinism	IRD	TMPRSS2	0.8427	moderate dominant	21:42836496-42901921	41	1.9961	1.9961	Unconfirmed
Thrombocytopenia	BPD	CSF3	0.8278	moderate dominant	17:38171622-38174060	8	2.9056	2.9056	Unconfirmed
Combined immunodeficiency	PID	STAT1	0.8238	moderate dominant	2:191833780-191885034	23	3.7722	3.7722	Pre-2015
Retinal dystrophy	IRD	CERKL	0.8222	moderate recessive	2:182379157-182521827	43	2.9128	2.245	Pre-2015
Leber congenital amaurosis	IRD	UNCX	0.8136	moderate dominant	7:1273213-1276746	33	1.9928	1.9928	Unconfirmed
Seizures	NDD	TTC39A	0.8105	moderate dominant	1:51753215-51810756	36	4.5761	4.5761	Unconfirmed
Behavioural abnormality	NDD	GNB1	0.8096	moderate dominant	1:1716880-1822492	13	1.9844	1.9844	Post-2015	27108799
Antibody deficiency	PID	NFKB2	0.8093	high dominant	10:104153869-104162263	5	3.9311	2.9333	Pre-2015
Neurodevelopmental disorder	NDD	HACE1	0.801	moderate dominant	6:101939107-105307771	41	6.0561	5.0678	Post-2015	26437029
Usher syndrome	IRD	USH1C	0.7962	high recessive	11:17515883-17554833	11	1	1	Pre-2015
Pulmonary arterial hypertension	PAH	PSMB4	0.7954	moderate dominant	1:151372024-151374406	23	7.6217	3.9956	Unconfirmed
Retinal dystrophy	IRD	ATF6	0.7922	moderate recessive	1:161736161-161933846	63	2.9006	1.9078	Pre-2015
Colourblindness	IRD	CTSE	0.7893	high dominant	1:206317479-206331428	10	1.9972	1.9972	Unconfirmed
Retinal dystrophy	IRD	RPGRIP1	0.783	moderate dominant	14:21744490-21819441	93	7.6461	6.7294	Pre-2015
Thrombocytopenia	BPD	TUBB1	0.7729	moderate dominant	20:57594371-57601677	44	4.5322	3.5339	Pre-2015
Retinal dystrophy	IRD	MERTK	0.763	moderate recessive	2:112648147-112787092	97	3.6278	5.3483	Pre-2015
Low Factor VII	BPD	F7	0.76	moderate dominant	13:113760151-113774891	41	1.9911	1.9911	Pre-2015
Neurodevelopmental disorder	NDD	RTN4	0.757	high dominant	2:55199327-55339716	9	3.9017	3.9017	Unconfirmed
Combined immunodeficiency	PID	IRF8	0.7567	high dominant	16:85932457-85956136	2	1.9989	0.9994	Pre-2015

### Sheet: BeviMed Associations UK Biobank
Gene	Physical region (GRCh37)	BeviMed principal association	Posterior right	Posterior left	Posterior combined	Diagnostic-grade gene list	Gene function	Associated rare diseases	Genome wide association signals for blood cell indices (UK Biobank)	Murine models	Biological plausibility
HBB	11:5246694-5246956	Low MCV, high RBC# (right)	0.997	0.005	0.834	SMD	HBB encodes one of the two distinct polypeptide chains in adult hemoglobin. The normal adult haemoglobin tetramer consists of two alpha (HBA) chains and two beta (HBB) chains.	A homozygous p.Glu6Val of HBB underlies sickle cell anaemia (PMID:28723338) and regulatory variants in the HBB locus and some coding HBB variants are causal of beta-thalassaemia (PMID:27453201).	Red cell: MCH, MCV	Heterozygous mice generated by embryonic stem cells carrying a deletion including both adult globin genes, 13maJ and pmin are severely anaemic with dramatically reduced haemoglobin levels, abnormal red cell morphology, splenomegaly, and markedly increased reticulocyte counts (PMID:7568113).	Entirely plausible, because several of the HBB variants observed in the UK Biobank participants are known to be pathogenic for beta-thalassaemia minor. Patients with beta-thalassaemia minor have red cells with a below average MCV, which is often compensated for by an above average RBC#. Typically, these variants are observed in individuals from countries where thalassaemia is prevalent. All the s…
TFRC	3:195754054-195754131	Low MCV, high RBC# (right)	0.575	0.005	0.101	n/a	TFRC encodes the cell surface protein transferrin receptor 1 (TFRC1) necessary for the uptake of circulating transferrin-bound iron into erythroid and other types of cells. Levels of soluble TFRC are reduced or increased in patients with aplastic or haemolytic anaemias, respectively (PMID:3676519). Iron uptake via TFRC positively regulates T and B cell proliferation (PubMed:26642240).	A homozygous p.Tyr20His mutation in TFRC1, encoded by TFRC results in a combined immunodeficiency characterized by T and B cells with impared function but normal peripheral blood cell numbers. Despite the important role of TFR1 in erythropoiesis, this mutation only results in mild anaemia (PMID:26642240).	Red cell: HGB, RET#, MRV, MCH, MCV, MSCV, RDW, MCH, HLSR#, RDW, IRF, HLSR%, RET%	Mice bearing hepatocyte-specific ablation of Tfrc have normal basal hepatocellular iron supply but ineffective fine-tuning of hepcidin responses (DOI 10.1182/blood-2018-05-850404).	Entirely plausible, considering that the association signal is driven by 4 unique splice variants in 4 UK Biobank participants and TFRC plays a pivotal role in iron homeostasis and effective erythropoiesis. Ineffective uptake of iron can lead to iron deficiency, resulting in a microcytic and hypochromatic anaemia and lower than average MCV values.
ALG1	16:5083703-5084062	High MCV, low RBC# (left)	0.006	0.957	0.445	NDD	ALG1 encodes a mannosyltransferase which catalyzes the first mannosylation step on tyrosines in the biosynthesis of lipid-linked oligosaccharides.	Autosomal recessive loss of function mutations in ALG1 is causal of congenital disorder of glycosylation (CDG) type Ik. CDG is characterized by severe developmental and psychomotor delay, muscular hypotonia, intractable early-onset seizures, and microcephaly. Additional features include altered blood coagulation, nephrotic syndrome, ascites, hepatomegaly, cardiomyopathy, ocular manifestations (st…	n/a	n/a	Plausible, because 3 missense variants, observed in gnomAD at very low MAFs were identified in 6 UK Biobank participants. A 7th participant carried a missense variant unobserved in gnomAD. The ALG1 transcript is present in all blood cell types surveyed by RNA-seq as part of the BLUEPRINT project, except in neutrophils (PMID:27984737). However patients with loss-of-function variants on both allele…
ZNF407	18:72265106-72265173	High MCV, low RBC# (left)	0.005	0.862	0.057	n/a	ZNF407 encodes a zinc finger protein whose exact function is not known but it may be involved in transcriptional regulation.	Mutations in ZNF407 have found to be associated with non-syndromic intellectual disability (PMID:24907849).	A paralog of ZNF407 is REST and variants in REST have been found to be associated with platelet MPV and PLT# (PMID:27863252).	n/a	Plausible, because the association signal is driven by 7 unique missense variants, observed in gnomAD at very low MAFs and identified in 10 UK Biobank participants. The ZNF407 transcript is present in all blood cell types surveyed by RNA-seq as part of the BLUEPRINT project (PMID:27984737). The observed association requires further functional studies.
ZFP62	5:180274611-180275082	High MCV, low RBC# (left)	0.005	0.771	0.195	n/a	ZFP62 encodes a zinc finger protein which may play a role in differentiating skeletal muscle.	n/a	n/a	n/a	Not unlikely, because the association signal is driven by 3 unique 'null' variants which are unobserved in gnomAD and present in 4 UK Biobank participants. The ZFP62 transcript is present in all blood cell types surveyed by RNA-seq as part of the BLUEPRINT project (PMID:27984737). There are however no functional data on this protein with assumed DNA-binding capacity and further functional studies…
PRR21	2:240981230-240982399	High MCV, low RBC# (left)	0.003	0.61	0.068	n/a	No data.	n/a	n/a	n/a	Rather unlikely. The association signal is robust considering that it is driven by 4 unique variants present in 5 UK Biobank participants. All but one of the variants are unobserved in gnomAD. However the PRR21 transcript is absent from all blood cell types surveyed by RNA-seq as part of the BLUEPRINT project (PMID:27984737) and also absent from all tissues surveyed by the GTEx consortium (PMID:2…
BTNL8	5:180326077-180326359	High MCV, low RBC# (left)	0.005	0.524	0.098	n/a	BTNL8 encodes the butyrophilin like 8 protein which may play a role in innate immune system (PMID:24036152).	n/a	n/a	n/a	Rather unlikely, considering that the association signal is driven by 4 unique variants present in 4 UK Biobank participants but the same variants are also present in 3 other NIHR BioResource participants enrolled for other phenotypes. Furthermore the BTNL8 transcript is absent from all blood cell types surveyed by RNA-seq as part of the BLUEPRINT project, except for neutrophilis (PMID:27984737) …
NLRP7	19:55434877-55435240	High MCV, low RBC# (left)	0.004	0.5	0.2	n/a	NLRP7 encodes a member of the NACHT, leucine rich repeat, and PYD containing (NLRP) protein family. NLRP proteins are implicated in the activation of proinflammatory caspases through multiprotein complexes called inflammasomes. This gene may act as a feedback regulator of caspase-1-dependent interleukin 1-beta secretion (PMID:22361007).	Mutations in NLRP7 are causal of recurrent hydatidiform mole and partial hydatidiform mole (PMID:16462743)	n/a	n/a	Rather unlikely, considering that the association signal is driven by 3 unique 'null' variants present in 5 UK Biobank participants. However additional 'null' variants are also observed in 12 other NIHR BioResource participants enrolled for other phenotypes. The gene encodes a protein with an assumed function in innate immunity but its transcript is absent from all blood cell types surveyed by RN…
FAM196B	5:169291268-169291463	High MCV, low RBC# (left)	0.006	0.454	0.182	n/a	FAM196B may function as a novel oncogene in gastric cancer (PMID:28980917).	n/a	n/a	n/a	Unlikely, considering that the association signal is driven by 2 unique nonsense variants in 2 UK Biobank participants, which are unobserved in gnomAD. FAM196B encodes a protein of uknown function and its transcript is absent from all blood cell types surveyed by RNA-seq as part of the BLUEPRINT project, but is present in endothelial and mesenchymal cells. The transcript is absent from most other…
LRTM2	12:1929433-1929980	High MCV, low RBC# (left)	0.006	0.453	0.179	n/a	LRTM2 encodes a leucine rich repeats and transmembrane domains 2 protein of unknown function.	n/a	n/a	n/a	Unlikely, considering that the association signal is driven by 2 unique 'null' variants in just 2 UK Biobank participants, and these are unobserved in gnomAD. FAM196B encodes a protein of unknown function and its transcript is absent from all blood cell types surveyed by RNA-seq as part of the BLUEPRINT project (PMID:27984737). The transcript is only present in brain, of the tissue types surveyed…
CUX1	7:101458959-101459373	High MCV, low RBC# (left)	0.005	0.445	0.477	SMD	CUX1 encodes a homeodomain-containing transcription factor. CUX1 is frequently inactivated in myeloid neoplasms.	n/a	Red cell: HLSR#, HLSR%, RET#, RET%; Platelet: MPV, PCT, PDW; Leukocytes: EO#, EO%	Cux1 knockdown in mice drives haematopoietic stem cells (HSC) from quiescence and proliferation, and results in HSC exhaustion. Cux1 haplo-insufficiency is sufficient to cause myelodysplatic syndrome in mice (PMID:29592892).	Very plausible, considering that the association signal is driven by 3 frameshift variants observed in 4 UK Biobank participants which are either unobserved or present at very low MAFs in gnomAD. CUX1 encodes a transcription factor with a well-documented role in haematopoiesis in humans and mice. Loss-of-function variants are associated with haematological malignancies, particularly acute myeloid…
SLC35E2 (SLC35E2A)	1:1656277-1656861	High MCV, low RBC# (left)	0.006	0.411	0.061	n/a	SLC35E2A (Solute Carrier Family 35 Member E2A) is a protein coding gene of unknown function.	n/a	n/a	n/a	Not unlikely, because the association signal is driven by 2 unique 'null' variants which are of extreme low MAF in gnomAD and present in 4 UK Biobank participants. The SLC35E2A transcript is present in all blood cell types surveyed by RNA-seq as part of the BLUEPRINT project (PMID:27984737). There are however no functional data on this protein, which is assumed to have a transporter function. Fur…
MPZL1	1:167690429-167690565	Combined tails	0.158	0.039	0.718	n/a	MPZL1 is gene encoding a protein tyrosine phosphatase involved in regulating cell migration by interacting with the PTPN11 encoded SHP-2, which product is essential for haematopoietic, skeletal and vascular development (PMID:12410637). Mutations in PTPN11 are causative of Noonan syndrome 1, a developmental disorder with redcued platelet counts (PMID:20954246) and occasionally also bleeding. Noona…	n/a	n/a	none. Knockdown of Prz in zebrafish reduced body axis and caused heart edema and craniofacial defects, similar to the effects of Shp2 knockdown in zebrafish (PMID:24865967).	Not unlikely, considering that the association signal is driven by 7 unique variants observed in 7 UK Biobank participants which are unobserved for 6 variants and present at very low MAFs in gnomAD for the remaining one. MPZL1 transcript is present in all blood cell types surveyed by RNA-seq as part of the BLUEPRINT project (PMID:27984737). The MPZL1 encoded protein is a key interactor of PTPN11.…
ZNF385A	12:54762917-54764270	Combined tails	0.031	0.104	0.482	n/a	ZNF385A encodes a protein containing three C2H2-type zinc fingers that is in haematopoietic tissue predominantly expressed in megakaryocytes. Its protein is essential for megakaryopoiesis and haemostasis in vivo (PMID:11927637)	n/a	n/a	Hzf (Znf385a)-null mice are viable and of normal size at 1 week of age. However, they were smaller than normal mice at 3 weeks of age and frequently died of internal haemorrhaging, primarily in the brain and gastrointestinal tract. It was shown that Hzf-/- mice generate platelets devoid of alpha-granules, hence the mice are prone to bleeding (PMID:11927637).	Rather unlikely, considering that the association signal is driven by 7 unique non-synonymous variants, of which 4 are having a relative high MAF in gnomAD and only 3 are unobserved in gnomAD. ZNF385A transcript is present in all myeloid blood cell types, including erythroblasts and megakaryocytes surveyed by RNA-seq as part of the BLUEPRINT project and there is almost no transcript in lymphoid c…
IZUMO1	19:49244109-49244285	Combined tails	0.055	0.013	0.401	n/a	IZUMO1 encodes a membrane protein of the Ig superfamily containing an extracellular Ig domain with a putative glycosylation site. It acts as a ligand for the protein IZUMO1R during fertilisation. The IZUMO1R- IZUMO1 interaction was necessary for cell adhesion but insufficient for cell fusion.	Mutations in IZUMO1 are causal of Hajdu-Cheney syndrome, a rare autosomal dominant skeletal disorder characterized by short stature, coarse and dysmorphic facies, bowing of the long bones, and vertebral anomalies. Facial features include hypertelorism, bushy eyebrows, micrognathia, small mouth with dental anomalies, low-set ears, and short neck. There is progressive focal bone destruction, includ…	n/a	Izumo1 knockout results in otherwise healthy mice with fertile females but sterile males with normal reproductive behavior and sperm migration. In vitro fertilization analysis confirmed the sterility of Izumo -/- sperm, however, heterozygous males had no impairment of fertility. Intracytoplasmic sperm injection using mutant sperm resulted in successful fertilization of eggs that implanted normall…	Rather unlikely, considering that the association signal is driven by 6 unique variants, of which 4 have been observed in gnomAD. Interestingly the IZUMO1 transcript is only present in erythroblasts and megakaryocytes and not in any of the other blood cells surveyed by RNA-seq as part of the BLUEPRINT project (PMID:27984737). There is no evidence of haematological abnormalities in patients with H…

### Sheet: BeviMed Variants UK Biobank 
Gene	BeviMed principal association	CHROM	POS	REF	ALT	Conditional probability of pathogenicity	AC in cases	AC in controls	Predicted consequence
SLC35E2	High MCV, low RBC# (left)	1	1670405	G	C	0.99	3	1	stop_gained
SLC35E2	High MCV, low RBC# (left)	1	1670459	A	T	0.7	1	1	stop_gained
MPZL1	Combined tails	1	167691390	T	C	0.86	1	0	start_lost
MPZL1	Combined tails	1	167691464	G	T	0.64	1	0	missense_variant
MPZL1	Combined tails	1	167741711	A	G	0.63	1	0	missense_variant
MPZL1	Combined tails	1	167742520	G	A	0.64	1	0	missense_variant
MPZL1	Combined tails	1	167757064	T	G	0.64	1	0	missense_variant
MPZL1	Combined tails	1	167757147	C	T	0.85	1	0	stop_gained
MPZL1	Combined tails	1	167760422			0.64	1	0	large_deletion
PRR21	High MCV, low RBC# (left)	2	240981285	G	A	0.83	1	0	missense_variant
PRR21	High MCV, low RBC# (left)	2	240981342	G	A	0.82	1	0	missense_variant
PRR21	High MCV, low RBC# (left)	2	240981365	ATGAAGAGACTTGGATGAAGAGGCATGGATGAAGGGCCGTGGG	A	0.98	2	0	inframe_deletion
PRR21	High MCV, low RBC# (left)	2	240982351	CGTGGATGAAGGGCCGTGGATGAAGAGCT	C	0.83	1	0	frameshift_variant
TFRC	Low MCV, high RBC# (right)	3	195780286	TA	T	0.96	1	0	splice_donor_variant
TFRC	Low MCV, high RBC# (right)	3	195792380	TCA	T	0.97	1	0	frameshift_variant
TFRC	Low MCV, high RBC# (right)	3	195794922	T	TC	0.97	1	0	frameshift_variant
TFRC	Low MCV, high RBC# (right)	3	195798874	CT	C	0.96	1	0	splice_region_variant&frameshift_variant
FAM196B	High MCV, low RBC# (left)	5	169310148	G	C	0.98	1	0	stop_gained
FAM196B	High MCV, low RBC# (left)	5	169310666	G	C	0.98	1	0	stop_gained
ZFP62	High MCV, low RBC# (left)	5	179848649			0.95	1	0	large_deletion
BTNL8	High MCV, low RBC# (left)	5	179848649			0.97	1	0	large_deletion
ZFP62	High MCV, low RBC# (left)	5	180276056	A	T	1	2	0	stop_gained
ZFP62	High MCV, low RBC# (left)	5	180276258	TGAGA	T	0.96	1	0	frameshift_variant
BTNL8	High MCV, low RBC# (left)	5	180335655	GT	G	0.97	1	0	frameshift_variant
BTNL8	High MCV, low RBC# (left)	5	180335765	C	T	0.69	1	2	stop_gained
BTNL8	High MCV, low RBC# (left)	5	180338442	GA	G	0.97	1	0	frameshift_variant
CUX1	High MCV, low RBC# (left)	7	99727250			0.68	0	0	large_deletion
CUX1	High MCV, low RBC# (left)	7	101754987	GGAGACACA	G	0.96	1	0	frameshift_variant
CUX1	High MCV, low RBC# (left)	7	101892000	C	CG	0.97	1	0	frameshift_variant
CUX1	High MCV, low RBC# (left)	7	101918631	G	GT	0.68	0	0	splice_donor_variant
CUX1	High MCV, low RBC# (left)	7	101923364	GT	G	0.98	2	1	frameshift_variant
HBB	Low MCV, high RBC# (right)	11	5247806	C	T	0.88	1	1	splice_donor_variant
HBB	Low MCV, high RBC# (right)	11	5247838			0.98	1	0	large_deletion
HBB	Low MCV, high RBC# (right)	11	5248014	G	T	0.98	1	0	stop_gained
HBB	Low MCV, high RBC# (right)	11	5248204	C	T	0.98	1	0	stop_gained
HBB	Low MCV, high RBC# (right)	11	5248225	CTT	C	0.89	1	1	frameshift_variant
HBB	Low MCV, high RBC# (right)	11	5248231	CT	C	1	2	0	frameshift_variant
LRTM2	High MCV, low RBC# (left)	12	1939300			0.99	1	0	large_deletion
LRTM2	High MCV, low RBC# (left)	12	1943690	C	T	0.98	1	0	stop_gained
ZNF385A	Combined tails	12	54764828	T	G	0.75	1	0	missense_variant
ZNF385A	Combined tails	12	54765353	T	C	0.96	2	0	missense_variant
ZNF385A	Combined tails	12	54765373	G	A	0.74	1	0	missense_variant
ZNF385A	Combined tails	12	54765422	G	T	0.74	1	0	missense_variant
ZNF385A	Combined tails	12	54769692	G	A	0.75	1	0	missense_variant
ZNF385A	Combined tails	12	54769695	C	A	0.76	1	0	missense_variant
ZNF385A	Combined tails	12	54778344	G	T	0.76	1	0	missense_variant
ALG1	High MCV, low RBC# (left)	16	5125518	C	T	0.98	2	0	missense_variant
ALG1	High MCV, low RBC# (left)	16	5129082	A	C	1	3	0	missense_variant
ALG1	High MCV, low RBC# (left)	16	5132637	G	C	0.72	1	0	missense_variant
ALG1	High MCV, low RBC# (left)	16	5134829	C	T	0.74	1	0	stop_gained
ZNF407	High MCV, low RBC# (left)	18	72343757	C	T	0.61	1	0	missense_variant
ZNF407	High MCV, low RBC# (left)	18	72343879	C	G	0.62	1	0	missense_variant
ZNF407	High MCV, low RBC# (left)	18	72347278	A	G	0.62	1	0	missense_variant
ZNF407	High MCV, low RBC# (left)	18	72347522	T	C	0.97	2	0	missense_variant
ZNF407	High MCV, low RBC# (left)	18	72775618	G	A	0.62	1	0	missense_variant
ZNF407	High MCV, low RBC# (left)	18	72776258	C	T	1	3	0	missense_variant
ZNF407	High MCV, low RBC# (left)	18	72776419	G	A	0.62	1	0	missense_variant
IZUMO1	Combined tails	19	49244263	T	TCC	0.78	1	0	frameshift_variant
IZUMO1	Combined tails	19	49244269	T	A	0.77	1	0	stop_gained
IZUMO1	Combined tails	19	49244736	CTG	C	0.94	1	0	splice_acceptor_variant&intron_variant
IZUMO1	Combined tails	19	49244736	C	G	0.69	0	0	splice_acceptor_variant
IZUMO1	Combined tails	19	49246723	G	A	0.93	1	0	stop_gained
IZUMO1	Combined tails	19	49247713	CT	C	0.94	1	0	frameshift_variant
NLRP7	High MCV, low RBC# (left)	19	55397439			0.71	0	1	large_deletion
NLRP7	High MCV, low RBC# (left)	19	55430001			0.94	2	0	large_deletion
NLRP7	High MCV, low RBC# (left)	19	55430472			0.94	2	0	large_deletion
NLRP7	High MCV, low RBC# (left)	19	55438238			0.7	0	2	large_deletion
NLRP7	High MCV, low RBC# (left)	19	55439109	G	A	0.71	0	1	stop_gained
NLRP7	High MCV, low RBC# (left)	19	55441918	C	T	0.79	1	0	stop_gained
NLRP7	High MCV, low RBC# (left)	19	55445425			0.71	0	1	large_deletion
NLRP7	High MCV, low RBC# (left)	19	55449270			0.7	0	2	large_deletion
NLRP7	High MCV, low RBC# (left)	19	55450915	C	T	0.71	0	1	stop_gained
NLRP7	High MCV, low RBC# (left)	19	55451234	T	TAGATCGGCTGCTGC	0.7	0	2	frameshift_variant
NLRP7	High MCV, low RBC# (left)	19	55451771	C	T	0.73	0	0	stop_gained
NLRP7	High MCV, low RBC# (left)	19	55452313	T	TC	0.7	0	1	frameshift_variant

### Sheet: Regulome Cell Data
Cell type (abbreviation)	Relevant domains	No. of elements	Size (Mb)	Data sources
Activated CD4+ T cell (aCD4)	PID, BPD	17256	7.08	ATAC-Seq, H3K27ac
B cell (B)	PID, BPD	42775	28.09	ATAC-Seq, H3K27ac, CTCF
Erythroblast (EB)	SMD	112086	32.34	ATAC-Seq, H3K27ac, GATA1, KLF1,NFE2, TAL1
Megakaryocyte (MK)	BPD	139180	41.34	ATAC-Seq, H3K27ac, GATA1, GATA2, FLI1, RUNX1, TAL1, MEIS1
Monocyte (MON)	PID, BPD, SMD	45258	28.23	ATAC-Seq, H3K27ac, CTCF
Resting CD4+ T cell (rCD4)	PID, BPD	16785	6.85	ATAC-Seq, H3K27ac
